# Highly variable molecular signatures of TDP-43 loss of function are associated with nuclear pore complex injury in a population study of sporadic ALS patient iPSNs

**DOI:** 10.1101/2023.12.12.571299

**Authors:** Jeffrey D. Rothstein, Caroline Warlick, Alyssa N. Coyne

## Abstract

The nuclear depletion and cytoplasmic aggregation of the RNA binding protein TDP-43 is widely considered a pathological hallmark of Amyotrophic Lateral Sclerosis (ALS) and related neurodegenerative diseases. Recent studies have artificially reduced TDP-43 in wildtype human neurons to replicate loss of function associated events. Although this prior work has defined a number of gene expression and mRNA splicing changes that occur in a TDP-43 dependent manner, it is unclear how these alterations relate to authentic ALS where TDP-43 is not depleted from the cell but miscompartmentalized to variable extents. Here, in this population study, we generate ∼30,000 qRT-PCR data points spanning 20 genes in induced pluripotent stem cell (iPSC) derived neurons (iPSNs) from >150 control, C9orf72 ALS/FTD, and sALS patients to examine molecular signatures of TDP-43 dysfunction. This data set defines a time dependent and variable profile of individual molecular hallmarks of TDP-43 loss of function within and amongst individual patient lines. Importantly, nearly identical changes are observed in postmortem CNS tissues obtained from a subset of patients whose iPSNs were examined. Notably, these studies provide evidence that induction of nuclear pore complex (NPC) injury via reduction of the transmembrane Nup POM121 in wildtype iPSNs is sufficient to phenocopy disease associated signatured of TDP-43 loss of function thereby directly linking NPC integrity to TDP-43 loss of function. Therapeutically, we demonstrate that the expression of *all* mRNA species associated with TDP-43 loss of function can be restored in sALS iPSNs via two independent methods to repair NPC injury. Collectively, this data 1) represents a substantial resource for the community to examine TDP-43 loss of function events in authentic sALS patient iPSNs, 2) demonstrates that patient derived iPSNs can accurately reflect actual TDP-43 associated alterations in patient brain, and 3) that targeting NPC injury events can be preclinically and reliably accomplished in an iPSN based platform of a sporadic disease.
