## Supplemental File 3 for "Highly variable molecular signatures of TDP-43 loss of function are associated with nuclear pore complex injury in a population study of sporadic ALS patient iPSNs"

### Sheet: Gene Expression
ELAVL3		PFKP		RCAN1		SELPLG		STMN2
CS5JPF		CS2VWR		CS2WW0		CS8KDJ		CS3EJD
CS9LA5		CS9GXD		CS3CA9		CS8MR4		CS5HWH
CS1KL3		CS5DYH		CS3DE3		CS7TN6		CS2PMZ
CS3EPR		CS0KHA		CS2VWR		CS2XWC		CS7YXL
CS7VWV		CS4BPY		CS4RK6		CS0YJY		CS9GXD
CS0KXU		CS4RZB		CS8NY2		CS3NJ1		CS1KL3
CS1YYX		CS8RXQ		CS0KHA		CS4PFR		CS7YZ0
CS6ULB		CS4DP5		CS0HYR		CS8JGP		CS7WVQ
CS8PCJ		CS1KL3		CS6ULB		CS9UV7		CS8BRM
CS7YZ0		CS6BRV		CS7VWV		CS7VWV		CS1RV5

### Sheet: Splicing
Truncated STMN2		ACTL6B CE		ARHGAP32 CE		CAMK2B CE		CDK7 CE		DNM1 CE		HDGFL2 CE		MYO18A CE		SYT7 CE
CS2UNG		CS4RZB		CS7TN6		CS0XXK		CS2XWC		CS7WVQ		CS3XLK		CS8JGH		CS2EVP
CS8NY2		CS2PMZ		CS9XXZ		CS9XXZ		CS7VWV		CS8PCJ		CS6MFP		CS9XXZ		CS8JGH
CS1KL3		CS2UCE		CS6DD1		CS5DYH		CS2EVP		CS2EVP		CS7NMJ		CS5HWH		CS7WVQ
CS7WVQ		CS4MKT		CS2EVP		CS6PYD		CS2PMZ		CS7YXL		CS8KDJ		CS0YJY		CS1CNQ
CS1RV5		CS2EVP		CS7WVQ		CS5HWH		CS4RK6		CS1TFD		CS9FC7		CS7NMJ		CS5JPF
CS1DGF		CS6MBU		CS6PYD		CS8KDJ		CS2FN3		CS9UL6		CS0ZBR		CS2UNG		CS6GME
CS2XWC		CS9ZZ5		CS7PCJ		CS3XLK		CS8ZXV		CS7TTN		CS1RV5		CS4PFR		CS7TN6
CS8JGH		CS3EPR		CS2FN3		CS9WUU		CS7DAH		CS3EPR		CS6ADN		CS2FN3		CS7PCJ
CS4MKT		CS7TN6		CS6MBU		CS6PUV		CS0ZG5		CS7DAH		CS4PFR		CS9GXD		CS0DA3
CS3EJD		CS8MR4		CS5ZHY		CS3EJD		CS5JPF		CS0ZBR		CS5HWH		CS4RK6		CS1RV5
												*overall mild compared to C9orf72

### Sheet: Overall
Line Name	Top 3 Gene Expression Targets	Top 3 Splicing Targets
CS9GXD	STMN2, ELAVL3, PFKP	MYO18A CE, ARHGAP32 CE, CAMK2B CE
CS2PMZ	STMN2, ELAVL3, PFKP	CDK7 CE, ACTL6B CE, SYT7 CE
CS5HWH	STMN2, ELAVL3, PFKP	MYO18A CE, CAMK2B CE, SYT7 CE
CS1KL3	ELAVL3, STMN2, PFKP	CDK7 CE, Truncated STMN2, ARHGAP32 CE
CS3EJD	STMN2, ELAVL3, PFKP	CAMK2B CE, CDK7 CE, MYO18A CE
CS8KDJ	ELAVL3, STMN2, SELPLG	CAMK2B CE, ARHGAP32 CE, DNM1 CE
CS7VWV	ELAVL3, SELPLG, RCAN1	CDK7 CE, ARHGAP32 CE, DNM1 CE
CS5JPF	ELAVL3, PFKP, STMN2	MYO18A CE, CDK7 CE, CAMK2B CE
CS7YXL	STMN2, ELAVL3, PFKP	DNM1 CE, MYO18A CE, SYT7 CE
CS3EPR	ELAVL3, STMN2, SELPLG	MYO18A CE, ACTL6B CE, DNM1 CE
