## Supplemental File 4 for "Highly variable molecular signatures of TDP-43 loss of function are associated with nuclear pore complex injury in a population study of sporadic ALS patient iPSNs"

### Sheet: Primers
Target	Sequence
STMN2	Forward	AGCTGTCCATGCTGTCACTG
	Reverse	GGTGGCTTCAAGATCAGCTC
Truncated STMN2	Forward	GGACTCGGCAGAAGACCTTC
	Reverse	GCAGGCTGTCTGTCTCTCTC
UNC13A	Forward	GGACGTGTGGTACAACCTGG
	Reverse	GTGTACTGGACATGGTACGGG
UNC13A CE	Forward	TGGATGGAGAGATGGAACCT
	Reverse	GGGCTGTCTCATCGTAGTAAAC
Nup188 CE	Forward	GGAGCAGTAGAGAACTGTGG
	Reverse	GCTGATTCTTAAACCCAGTTC
POLDIP3 CE	Forward	GCTTAATGCCAGACCGGGAGTTG
	Reverse	TCATCTTCATCCAGGTCATATAAATT
ACTL6B CE	Forward	ATCCTGGATCACACCTACAGC
	Reverse	AGGAGGATTGCTTGAACCC
ARHGAP32 CE	Forward	CACCTTCTAAATTCTGGTTTTGAAG
	Reverse	CAGATACAGACGAAAAAGCTGAGTT
CAMK2B CE	Forward	GAGTGCAGAGACTTCCCCC
	Reverse	CTGCTCCGTGGTCTTAATGAT
CDK7 CE	Forward	GCAGTGTGGACATGACTGATA
	Reverse	GTCCACACCTACACCATACATC
DNM1 CE	Forward	TGACCCTTTCGGCCCT
	Reverse	CACGAAATCAACATGGCAGT
HDGFL2 CE	Forward	TCACACCTGAGAAGAAAGCAG
	Reverse	TCCTCTCTTCTGTGTCCCTCT
MYO18A CE	Forward	AAGTCCAGGGATGAGATTGTG
	Reverse	GCAGAGTTTTGTCCTCCTCTTTA
SYT7 CE	Forward	GCAGTGAGAAGAAGGCTATCAA
	Reverse	CGGCAGACTGGAGCCT
GAPDH	Forward	GAAGGTGAAGGTCGGAGTC
	Reverse	GAAGATGGTGATGGGATTTC

### Sheet: TaqMan Assays
Target	TaqMan ID
ELAVL3	Hs00154959_m1
PFKP	Hs00737347_m1
RCAN1	Hs01120954_m1
SELPLG	Hs05033974_s1
POM121	Hs00208021_m1
TDP-43	Hs00606522_m1
Actin	Hs03023943_g1
GAPDH	Hs02786624_g1
